# Gray Matter alterations in MS and CIS: a Coordinate based Meta-analysis and regression

**DOI:** 10.1101/2020.04.11.036954

**Authors:** Sonika Singh, Christopher Tench, Radu Tanasescu, Cris Constantinescu

**Affiliations:** Division of Clinical Neuroscience, University of Nottingham

**Keywords:** Coordinate based meta-analysis, voxel-based morphometry, grey matter atrophy, MS, CIS

## Abstract

The purpose of this coordinate based meta-analysis (CBMA) was to summarise the available evidence related to regional grey matter (GM) changes in patients with multiple sclerosis (MS) and clinically isolated syndrome (CIS). CBMA is a way to find the consistent results across multiple independent studies that are otherwise not easily comparable due to methodological differences. The coordinate based random effect size (CBRES) meta-analysis method utilizes the reported coordinates (foci of the clusters of GM loss) and Z score standardised by number of subjects, controlling type I error rate by false cluster discovery rate (FCDR). Thirty-four published articles reporting forty-five independent studies using voxel-based morphometry (VBM) for the assessment of GM atrophy between MS or CIS patients and healthy controls were identified from electronic databases. The primary meta-analysis identified clusters of spatially consistent cross-study reporting of GM atrophy; subgroup analyses and meta-regression were also performed. This meta-analysis demonstrates consistent areas of GM loss in MS or CIS, in the form of significant clusters. Some clusters also demonstrate correlation with disease duration.
