## Supplementary material for "Gray Matter alterations in MS and CIS: a Coordinate based Meta-analysis and regression": Covariate (age)

//4column
//STUDYID	Audoin 2006
//URL
//Title	Localization of grey matter atrophy in early RRMS
//UNCORRECTED
//TAL
//DESCRIPTION	Table 2 Voxel-by-voxel GM fraction maps comparison between patients (n = 21) and controls (n = 10) at the follow-up time point (Two-sample t-test, corrected for multiple comparisons at cluster level p < 0.05, patients than in controls in the bilateral thalamusconfirmed by individual statistics in the surviving regions p < 0.05 Mann Whitney U-test). GM fraction is lower in
//STRUCTURAL
//NO_FLIPX
//CENSOR=	2.46
//COVARIATE=	36
//ZSCORE
//CONTRASTID
//CONDITIONID	early rrms
//
//CONTROLS=	10
//SUBJECTS=	21
18	-26	6	-4.44
//STUDYID	AUDOIN 2010
//URL
//Title	Atrophy mainly affects the limbic system and the deep grey matter at the first stage of multiple sclerosis
//CORRECTED
//TAL
//DESCRIPTION	Table 3 Regions showing significant grey matter atrophy in clinically isolated syndrome patients
//STRUCTURAL
//NO_FLIPX
//CENSOR=
//COVARIATE=	29
//TDOF=	97
//CONTRASTID
//CONDITIONID	cis
//
//CONTROLS=	37
//SUBJECTS=	62
-16	20	5	-10.6
14	18	3	-9.73
-26	6	5	-6.6
26	4	3	-6.1
-14	-31	11	-7.7
12	-19	16	-7.3
24	-6	-13	-10.12
-36	2	7	-5.6
42	10	7	-5.7
-40	-78	-15	-7
22	-88	-16	-6.7
48	38	-10	-7.3
28	9	-17	-7.3
25	50	-16	-5.7
18	38	-22	-6.4
-26	9	-17	-7.7
-32	44	-12	-7.4
-12	40	-20	-7
-28	-18	-11	-7.5
-32	-29	-5	-7
32	-30	-5	-5.3
0	-34	27	-7.1
-36	-6	-38	-7.5
-57	-21	-24	-6.2
57	-47	-9	-5.9
38	-4	-40	-5.4
//STUDYID	Baltruschat 2015
//URL
//Title	Gray matter atrophy is associated with functional connectivity reorganization during PASAT execution in Multiple Sclerosis
//CORRECTED
//MNI
//DESCRIPTION	Coordinates In Text
//STRUCTURAL
//NO_FLIPX
//CENSOR=
//COVARIATE=	32.82
//TDOF=	30
//CONTRASTID
//CONDITIONID	RRMS
//
//CONTROLS=	15
//SUBJECTS=	17
19.5	-64.5	12	-5.64
-7.5	-76.5	33	-3.63
//STUDYID	Bisecco 2017
//URL
//Title	Attention and processing speed performance�MS
//CORRECTED
//MNI
//DESCRIPTION	Table 3. Regions of significnat atrophy MS v HC
//STRUCTURAL
//NO_FLIPX
//CENSOR=
//COVARIATE=	36.8
//ZSCORE
//CONTRASTID
//CONDITIONID	RRMS
//
//CONTROLS=	52
//SUBJECTS=	125
10	-20	-12	-8
-10	-21	14	-8
34	-27	48	-6.13
-28	-32	52	-5.66
45	10	30	-5.63
54	-56	-10	-5.45
40	10	3	-5.12
62	-20	-9	-5.12
-21	6	51	-5.11
12	-69	-36	-5.07
-20	-4	-8	-5.02
-9	-33	45	-4.94
28	-10	3	-4.93
-54	-4	-22	-4.92
34	2	-18	-4.87
-40	26	14	-4.83
-32	2	6	-4.81
//STUDYID	Bodini 2009
//URL
//Title	Exploring the relationship between WM and GM damage in early PPMS
//CORRECTED
//MNI
//DESCRIPTION	Table II. Regions with significantly reduced GM in patients compared to controls
//STRUCTURAL
//NO_FLIPX
//CENSOR=
//COVARIATE=	45.3
//TDOF=	56
//CONTRASTID
//CONDITIONID	early PPMS
//
//CONTROLS=	23
//SUBJECTS=	35
-49	-18	56	-6.84
42	-21	53	-6.62
-61	-6	31	-5.58
55	-15	20	-5.38
43	-2	58	-5.52
67	-22	2	-5.95
-62	-4	-8	-5.08
-42	-23	17	-6.3
-12	-69	44	-5.47
-20	-80	-38	-5.88
34	-63	45	-5.54
15	-65	14	5.38
-18	-29	5	-6.3
-20	-28	5	-6.57
-36	5	1	-6.53
33	9	0	-5.28
//STUDYID	Bonavita 2011
//URL
//Title	Distributed changes in default-mode resting-state connectivity in MS
//UNCORRECTED
//TAL
//DESCRIPTION	Table 4
//STRUCTURAL
//NO_FLIPX
//CENSOR=	3.09
//COVARIATE=	40.73
//ZSCORE
//CONTRASTID
//CONDITIONID	RRMS
//
//CONTROLS=	18
//SUBJECTS=	36
-13	-30	15	-1
14	-28	15	-1
10	-30	7	-1
-66	-34	7	-1
-51	-23	-1	-1
-67	-39	18	-1
-68	-48	21	-1
50	-52	17	-1
59	-69	3	-1
61	11	23	-1
33	24	-18	-1
-48	0	-21	-1
-54	4	-27	-1
43	-6	6	-1
52	16	-6	-1
-2	49	7	-1
0	-49	31	-1
33	24	-18	-1
5	47	37	-1
10	-49	40	-1
-49	-26	-24	-1
-26	-1	-12	-1
4	-93	2	-1
-24	-77	42	-1
//STUDYID	Ceccarelli 2008
//URL
//Title	A voxel-based morphometry study of grey matter loss in MS patients with different clinical phenotypes
//UNCORRECTED
//MNI
//DESCRIPTION	No significant results
//STRUCTURAL
//NO_FLIPX
//CENSOR=	3.09
//COVARIATE=	30.7
//NOT_GIVEN
//CONTRASTID
//CONDITIONID	CIS
//
//CONTROLS=	21
//SUBJECTS=	28
//STUDYID	Ceccarelli 2007BMS
//URL
//Title	The topographical distribution of tissue injury in benign MS: A 3T multiparametric MRI study
//UNCORRECTED
//MNI
//DESCRIPTION	Coordinates in text
//STRUCTURAL
//NO_FLIPX
//CENSOR=	3.09
//COVARIATE=	41.5
//TDOF=	37
//CONTRASTID
//CONDITIONID	BMS
//
//CONTROLS=	20
//SUBJECTS=	19
12	-25	12	-7.81
-7	-24	12	-6.75
//STUDYID	Ceccarelli 2007RRMS
//URL
//Title	The topographical distribution of tissue injury in benign MS: A 3T multiparametric MRI study
//UNCORRECTED
//MNI
//DESCRIPTION	Coordinates in text
//STRUCTURAL
//NO_FLIPX
//CENSOR=	3.09
//COVARIATE=	33.3
//TDOF=	33
//CONTRASTID
//CONDITIONID	RRMS
//
//CONTROLS=	20
//SUBJECTS=	15
5	-4	11	-3.71
-9	-15	5	-3.63
//STUDYID	Ceccarelli 2009
//URL
//Title	A Multiparametric Evaluation of Regional Brain Damage in Patients With Primary Progressive Multiple Sclerosis
//CORRECTED
//MNI
//DESCRIPTION	Coordinates in text
//STRUCTURAL
//NO_FLIPX
//CENSOR=
//COVARIATE=	49.6
//TDOF=	33
//CONTRASTID
//CONDITIONID	PPMS
//
//CONTROLS=	17
//SUBJECTS=	18
3	-11	4	-5.14
-2	-4	3	-5.14
41	-17	12	-4.56
//STUDYID	Cerasa 2013a
//URL
//Title	MR imaging and cognitive correlates of relapsing�remitting multiple sclerosis patients with cerebellar symptoms
//CORRECTED
//MNI
//DESCRIPTION	Table 2 VBM findings for RRMS with (c) and without (nc) cerebellar symptoms
//STRUCTURAL
//NO_FLIPX
//CENSOR=
//COVARIATE=	38.9
//TDOF=	30
//CONTRASTID
//CONDITIONID	RRMSc
//
//CONTROLS=	20
//SUBJECTS=	12
-14	-28	10	-8.31
16	-27	10	-7.3
40	-19	49	-6.08
-47	-12	34	-5.33
-28	-7	-2	-5.72
30	-9	-5	-4.58
//STUDYID	Cerasa 2013
//URL
//Title	MR imaging and cognitive correlates of relapsing�remitting multiple sclerosis patients with cerebellar symptoms
//CORRECTED
//MNI
//DESCRIPTION	Table 2 VBM findings for RRMS with (c) and without (nc) cerebellar symptoms
//STRUCTURAL
//NO_FLIPX
//CENSOR=
//COVARIATE=	38.6
//TDOF=	32
//CONTRASTID
//CONDITIONID	RRMSnc
//
//CONTROLS=	20
//SUBJECTS=	14
-10	-31	9	-7.38
8	-36	0	-6.35
//STUDYID	Debernard 2014
//URL
//Title	Reduced grey matter perfusion without volume loss in early relapsing-remitting multiple sclerosis
//CORRECTED
//MNI
//DESCRIPTION	No significant clusters
//STRUCTURAL
//NO_FLIPX
//CENSOR=
//COVARIATE=	37.2
//NOT_GIVEN
//CONTRASTID
//CONDITIONID	RRMS
//
//CONTROLS=	25
//SUBJECTS=	25
//STUDYID	Eshaghi 2014
//URL
//Title	Temporal and spatial evolution of grey matter atrophy in primary progressive multiple sclerosis
//CORRECTED
//MNI
//DESCRIPTION	No significant clusters
//STRUCTURAL
//NO_FLIPX
//CENSOR=
//COVARIATE=	42.8
//NOT_GIVEN
//CONTRASTID
//CONDITIONID	PPMS
//
//CONTROLS=	19
//SUBJECTS=	36
//STUDYID	Gallo 2012
//URL
//Title	Visual resting-state network in relapsing-remitting MS with and without previous optic neuritis
//UNCORRECTED
//MNI
//DESCRIPTION	Table e1 (supplement). RRMS v HC
//STRUCTURAL
//NO_FLIPX
//CENSOR=	3.09
//COVARIATE=	35.9
//TDOF=	43
//CONTRASTID
//CONDITIONID	RRMS
//
//CONTROLS=	15
//SUBJECTS=	30
-17	-29	6	-3.6
20	-22	4	-4.4
9	-34	9	-4.1
31	-36	36	-3.1
-16	-18	12	-3.8
//STUDYID	Gobbi 2014
//U+B1+A2:D34
//Title	Influence of the topography of brain damage on depression and fatigue in patients with multiple sclerosis
//CORRECTED
//MNI
//DESCRIPTION	Table 2. Regions with white matter atrophy in MS patients and MS subgroups vs healthy controls
//STRUCTURAL
//NO_FLIPX
//CENSOR=
//COVARIATE=	41.7
//TDOF=	211
//CONTRASTID
//CONDITIONID	MIXED_MS
//
//CONTROLS=	90
//SUBJECTS=	123
16	-26	7	-12.68
-18	-31	1	-11.41
16	12	17	-8.59
-13	20	-4	-9.39
24	13	7	-7.26
-29	8	10	-7.25
31	23	5	-5.69
-30	23	5	-6.15
29	-1	-19	-7.37
-29	0	-17	-6.64
21	-6	-15	-7.5
-19	-31	-1	-11.48
10	41	15	-7.03
-5	50	17	-6.43
13	-27	44	-7.43
-11	-26	43	-7.31
-3	-39	23	-6.63
32	64	-1	-5.5
2	42	-4	-6.29
51	44	-6	-4.72
-53	40	-3	-5.74
51	33	21	-6.54
45	20	30	-4.54
-53	10	30	-5.43
2	49	33	-5.38
-3	47	35	-6.34
24	44	39	-5.77
-24	-8	53	-5.66
31	12	62	-5.78
-27	20	57	-6.62
3	25	48	-5.31
-2	23	46	-6.05
-2	-25	52	-6.58
50	-6	43	-6.67
-46	4	55	-6.42
40	-27	48	-5.5
-43	-35	55	-5.38
-32	-68	55	-4.74
51	-54	41	-5.36
-55	-27	44	-5.55
-10	-47	12	-7.6
-14	-66	21	-6.76
26	-63	48	-5.12
-43	-16	5	-5.88
64	-4	5	-7.44
-48	-32	7	-5.51
51	-47	-15	-4.83
64	-27	0	-5.35
-58	-65	23	-4.69
27	-84	-11	-4.81
-42	-59	-22	-4.57
-5	-78	3	-7.46
30	-72	46	-5.19
29	-82	23	-5.24
3	-63	16	-6.2
-10	-63	9	-8.28
//STUDYID	Gomez 2013F
//URL
//Title	Regional Brain Atrophy and Functional Connectivity Changes Related to Fatigue in Multiple Sclerosis
//CORRECTED
//MNI
//DESCRIPTION	Table S1 fatigue v hc
//STRUCTURAL
//NO_FLIPX
//CENSOR=
//COVARIATE=	37.72
//TDOF=	48
//CONTRASTID
//CONDITIONID	RRMSfatigue
//
//CONTROLS=	18
//SUBJECTS=	32
8	-21	48	-3.66
0	-11	56	-3.57
5	-26	63	-3.84
6	33	-20	-3.55
-2	57	-9	-3.68
9	9	38	-3.57
-47	-15	41	-4.15
45	-17	47	-3.79
-50	-21	1	-3.81
45	-54	-17	-3.83
62	-35	-5	-3.86
-20	-71	9	-4.71
11	-77	-3	-4.24
-17	-71	26	-4.17
-14	-74	18	-4.51
-9	-60	14	-3.96
-18	-35	-5	-3.54
-11	-57	10	-3.7
15	-57	11	-4.67
8	-14	9	-3.99
-8	-17	9	-3.75
20	-75	32	-4.81
23	-74	24	-4.18
//STUDYID	Gomez 2013NF
//URL
//Title	Regional Brain Atrophy and Functional Connectivity Changes Related to Fatigue in Multiple Sclerosis
//CORRECTED
//MNI
//DESCRIPTION	Table S1 non-fatigue v hc
//STRUCTURAL
//NO_FLIPX
//CENSOR=
//COVARIATE=	34.96
//TDOF=	44
//CONTRASTID
//CONDITIONID	RRMSnonfatigue
//
//CONTROLS=	18
//SUBJECTS=	28
9	-20	50	-3.88
45	-56	-17	-4.38
68	-30	-11	-3.58
-57	41	0	-4.25
47	-66	-5	-4.07
-23	-72	-9	-3.4
-12	-73	14	-3.7
-17	-93	8	-4.01
17	-32	-2	-4.13
-20	-30	6	-4.15
20	-75	32	-3.77
18	-69	33	-3.67
//STUDYID	Henry 2008
//URL
//Title	Regional grey matter atrophy in clinically isolated syndromes at presentation
//CORRECTED
//MNI
//DESCRIPTION	Table 4 Voxels with significant grey matter loss with lesion masking
//STRUCTURAL
//NO_FLIPX
//CENSOR=
//COVARIATE=	37
//TDOF=	88
//CONTRASTID
//CONDITIONID	CIS
//
//CONTROLS=	49
//SUBJECTS=	41
6	-21	7	-6.06
12	-25	-2	-6.06
13	-25	12	-6.06
-6	-22	9	-5.6
-12	-25	4	-5.6
-5	-13	8	-5.6
-8	9	-14	-4.16
-15	9	-7	-4.16
-7	8	-5	-4.16
-1	-26	-5	-3.44
-2	-33	-9	-3.44
-14	-29	11	-4.71
-10	-19	13	-4.67
14	-25	8	-4.41
9	-19	11	-4.16
//STUDYID	Khaleeli 2007
//URL
//Title	Localized grey matter damage in early primary progressive multiple sclerosis contributes to disability
//CORRECTED
//MNI
//DESCRIPTION	Table 2 Regions with significantly reduced MTR and grey matter volume in patients compared to controls
//STRUCTURAL
//NO_FLIPX
//CENSOR=
//COVARIATE=	43.5
//NOT_GIVEN
//CONTRASTID
//CONDITIONID	EARLY PPMS
//
//CONTROLS=	23
//SUBJECTS=	46
44	10	37	-1
41	-22	52	-1
56	-9	40	-1
-47	-19	57	-1
-36	5	0	-1
21	-26	7	-1
-10	-10	9	-1
//STUDYID	Lin Aiyu 2013
//URL
//Title	Regional gray matter atrophy and neuropsychological problems in relapsing-remitting multiple sclerosis
//CORRECTED
//MNI
//DESCRIPTION	Table 3 GM volume decrease FDR
//STRUCTURAL
//NO_FLIPX
//CENSOR=
//COVARIATE=	38.5
//TDOF=	20
//CONTRASTID
//CONDITIONID	RRMS
//
//CONTROLS=	11
//SUBJECTS=	11
-10	-5	40	-9.614
8	36	51	-8.27
-40	35	24	-9.51
-11	48	13	-8.4
-29	2	53	-7.95
//STUDYID	Mesaros 2008BMS
//URL
//Title	A magnetic resonance imaging voxel-based morphometry study of regional gray matter atrophy in patients with benign multiple sclerosis
//CORRECTED
//MNI
//DESCRIPTION	Table 2. Clusters of Significant Gray Matter Loss in Patients With Benign Multiple Sclerosis Relative to Healthy Volunteers
//STRUCTURAL
//NO_FLIPX
//CENSOR=
//COVARIATE=	46.2
//TDOF=	79
//CONTRASTID
//CONDITIONID	Benign MS
//
//CONTROLS=	60
//SUBJECTS=	21
-17	-29	12	-7.11
15	-29	4	-6.97
13	-38	2	-5.05
7	-6	-3	-4.72
-17	-14	22	-6.09
-22	2	5	-6.05
-51	-12	47	-5.94
-56	-13	44	-5.63
-45	-14	38	-5.34
-51	-64	42	-5.73
-53	-60	40	-5.65
-44	-68	49	-4.93
17	-8	21	-5.72
24	2	9	-5.58
-51	-23	42	-5.43
-48	-26	42	-5.37
-46	-34	47	-5.22
58	-57	41	-5.34
-1	-5	13	-5.31
44	-45	44	-5.23
-50	-8	51	-5.17
-45	-40	48	-5.12
-49	-40	47	-5.1
44	-13	44	-5.07
-48	24	37	-5.06
2	-1	11	-4.92
-15	-37	0	-4.88
-47	15	25	-4.84
-47	17	32	-4.72
-37	-51	45	-4.8
-43	-45	46	-4.75
2	-1	11	-4.92
-15	-37	0	-4.88
-47	15	25	-4.84
-37	-51	45	-4.8
-43	-45	46	-4.75
7	-6	-3	-4.72
-47	17	32	-4.72
//STUDYID	Mesaros 2008SPMS
//URL
//Title	A magnetic resonance imaging voxel-based morphometry study of regional gray matter atrophy in patients with benign multiple sclerosis
//CORRECTED
//MNI
//DESCRIPTION	Table 3. Clusters of Significant Gray Matter Loss in Patients With Secondary Progressive Multiple Sclerosis Relative to Healthy Volunteers
//STRUCTURAL
//NO_FLIPX
//CENSOR=
//COVARIATE=	46.5
//TDOF=	54
//CONTRASTID
//CONDITIONID	SPMS
//
//CONTROLS=	35
//SUBJECTS=	21
12	-32	4	-8.24
-1	-5	13	-8.19
-22	2	4	-6.7
16	-35	-4	-6.61
-41	7	-6	-6.59
-12	-7	17	-6.58
-4	-3	-3	-6.56
-3	-7	-13	-6.56
6	1	0	-6.4
-41	3	-3	-6.32
8	3	3	-6.28
-15	-37	0	-6.24
-51	-12	47	-7.11
-55	-12	44	-6.79
-46	-26	43	-6.69
-50	-29	45	-6.51
-54	-8	42	-6.39
-43	-30	47	-6.26
-53	-16	40	-6.24
-50	12	31	-5.82
-49	22	28	-5.58
11	-1	13	-6.6
20	22	5	-5
24	2	9	-6.57
42	-2	-1	-6.51
41	20	3	-5.98
44	-7	11	-5.53
41	14	-3	-5.46
53	-7	35	-6.52
56	-13	43	-6.36
55	-18	45	-6.05
57	-59	40	-5.84
52	-23	47	-5.83
46	-68	23	-5.2
50	-57	27	-5.13
52	-68	38	-5.1
52	-9	43	-6.51
47	-12	39	-6.4
54	12	31	-6.39
53	16	29	-6.2
54	13	25	-5.31
-46	-39	49	-5.83
-5	-76	-18	-5.55
8	-78	-13	-5.39
30	-85	37	-5.45
31	-88	31	-5.31
32	-90	22	-5.15
32	-91	18	-4.94
26	-94	15	-4.74
0	-43	-19	-5.38
-50	24	33	-5.35
49	-8	-2	-5.24
46	-15	7	-4.9
4	-12	30	-5.16
-42	-45	50	-5.09
4	8	28	-5.08
33	-76	-14	-4.99
-2	7	29	-4.92
51	-77	2	-4.92
29	-4	63	-4.86
-65	-21	-10	-4.83
-44	-48	50	-4.76
-26	-73	-15	-4.72
-13	-89	-32	-4.68
//STUDYID	Morgen 2006
//URL
//Title	Evidence for a direct association between cortical atrophy and cognitive impairment in relapsing-remitting MS
//CORRECTED
//MNI
//DESCRIPTION	Table 3 Group comparisons of regional brain volume
//STRUCTURAL
//NO_FLIPX
//CENSOR=
//COVARIATE=	32
//ZSCORE
//CONTRASTID
//CONDITIONID	RRMS
//
//CONTROLS=	19
//SUBJECTS=	19
-47	15	-11	-4.9
-49	13	15	-3.8
//STUDYID	Morgen 2006
//URL
//Title	Evidence for a direct association between cortical atrophy and cognitive impairment in relapsing-remitting MS
//CORRECTED
//MNI
//DESCRIPTION	Table 3 Group comparisons of regional brain volume
//STRUCTURAL
//NO_FLIPX
//CENSOR=
//COVARIATE=	36.7
//ZSCORE
//CONTRASTID
//CONDITIONID	RRMS low PASAT
//
//CONTROLS=	10
//SUBJECTS=	10
26	67	-6	-4
-36	28	29	-4.66
-39	14	-7	-3.78
43	30	-9	-4.25
-51	18	-7	-4.98
-45	-53	23	-3.78
60	-28	35	-3.58
-53	6	-11	-4.04
68	-32	12	-3.3
-62	-6	-13	-4.25
56	-14	3	-3.43
//STUDYID	Muhlau 2013
//URL
//Title	White-matter lesions drive deep gray-matter atrophy in early multiple sclerosis: support from structural MRI
//CORRECTED
//MNI
//DESCRIPTION
//STRUCTURAL
//NO_FLIPX
//CENSOR=
//COVARIATE=	36.8
//NOT_GIVEN
//CONTRASTID
//CONDITIONID	CIS or RRMS
//
//CONTROLS=	49
//SUBJECTS=	249
-18	-24	8	-1
17	-24	9	-1
-26	0	2	-1
26	8	5	-1
-11	17	9	-1
9	20	3	-1
-45	-14	8	-1
45	-18	8	-1
-45	-14	41	-1
39	-29	57	-1
-11	-57	6	-1
-17	-47	-53	-1
//STUDYID	Parisi 2014cms
//URL
//Title	Patterns of regional gray matter and white matter atrophy in cortical multiple sclerosis
//UNCORRECTED
//MNI
//DESCRIPTION	Table 4 Results from voxel-based morphometry showing regions of significant gray matter (GM) atrophy in the three study groups (p= 0.001, uncorrected)
//STRUCTURAL
//NO_FLIPX
//CENSOR=	3.09
//COVARIATE=	50.2
//TDOF=	16
//CONTRASTID
//CONDITIONID	CMS
//
//CONTROLS=	9
//SUBJECTS=	9
-2	-47	-4	-6.27
-8	-40	-9	-4.74
-54	-16	-6	-3.59
//STUDYID	Parisi 2014cortms
//URL
//Title	Patterns of regional gray matter and white matter atrophy in cortical multiple sclerosis
//UNCORRECTED
//MNI
//DESCRIPTION	Table 4 Results from voxel-based morphometry showing regions of significant gray matter (GM) atrophy in the three study groups (p= 0.001, uncorrected)
//STRUCTURAL
//NO_FLIPX
//CENSOR=	3.09
//COVARIATE=	48.9
//TDOF=	16
//CONTRASTID
//CONDITIONID	CORTMS
//
//CONTROLS=	9
//SUBJECTS=	9
-54	-16	-8	-3.88
35	-74	30	-3.91
10	-26	10	-4.26
48	-26	2	-3.93
-35	-49	35	-3.83
//STUDYID	Prinster 2006
//URL
//Title	Grey matter loss in relapsing-remitting multiple sclerosis: A voxel-based morphometry study
//CORRECTED
//TAL
//DESCRIPTION	Table 1: Clusters of significant GM loss in RR-MS patients relative to controls; thalamus was not segmented by method
//STRUCTURAL
//NO_FLIPX
//CENSOR=
//COVARIATE=	38.6
//TDOF=	83
//CONTRASTID
//CONDITIONID	RRMS
//
//CONTROLS=	34
//SUBJECTS=	51
-32	-24	52	-6.96
-42	22	33	-6.41
-4	3	35	-5.97
-7	14	1	-5.97
-30	-76	79	-5.85
59	-14	45	-5.56
-44	13	0	-5.31
9	15	-2	-5.28
//STUDYID	Prakash 2010
//URL
//Title	Aerobic fitness is associated with gray matter volume and white matter integrity in multiple sclerosis
//CORRECTED
//MNI
//DESCRIPTION	Table 2 � Cortical regions of significant gray matter loss in
//STRUCTURAL
//NO_FLIPX
//CENSOR=
//COVARIATE=	44.2
//NOT_GIVEN
//CONTRASTID
//CONDITIONID	RRMS
//
//CONTROLS=	15
//SUBJECTS=	21
3	10	31	-1
0	-12	52	-1
-9	4	57	-1
-47	5	40	-1
-60	-29	31	-1
0	-33	62	-1
-52	-13	-5	-1
-52	-20	51	-1
35	-27	52	-1
-1	-67	49	-1
-64	-33	20	-1
-66	-8	15	-1
//STUDYID	Riccitelli 2012
//URL
//Title	Mapping regional grey and white matter atrophy in relapsing-remitting multiple sclerosis
//CORRECTED
//MNI
//DESCRIPTION	Table 3. Regions with grey matter atrophy in patients with RRMS vs. healthy controls and among the different study subgroups (p < 0.05, familywise error corrected)
//STRUCTURAL
//NO_FLIPX
//CENSOR=
//COVARIATE=	40.2
//TDOF=	164
//CONTRASTID
//CONDITIONID	RRMS
//
//CONTROLS=	88
//SUBJECTS=	78
14	-24	8	-10.59
-21	-29	-1	-10.2
-46	-16	8	-7.57
11	15	16	-7.11
5	-9	44	-6.98
37	2	5	-6.82
40	-19	10	-6.69
-32	25	3	-6.5
-42	-11	-8	-6.29
-29	-31	52	-5.98
45	-12	39	-5.92
2	-36	25	-5.85
-8	-11	50	-5.84
-37	-19	46	-5.7
-46	-68	-9	-5.68
56	-4	36	-5.62
-5	-14	44	-5.61
-13	5	16	-5.6
51	28	19	-5.57
26	-79	-11	-5.41
32	62	-3	-5.4
7	51	6	-5.32
45	-50	39	-5.32
23	33	42	-5.28
-27	-55	-11	-5.25
-37	-94	-9	-5.24
24	-57	-11	-5.2
3	12	57	-5.16
-24	-80	-11	-5.15
24	-8	55	-5.13
11	-52	18	-5.12
-48	-75	37	-5.09
-30	54	21	-5.07
-35	-93	5	-5.03
-13	38	50	-5.03
-42	13	24	-4.99
50	19	30	-4.93
-40	7	39	-4.89
-56	-26	43	-4.87
-29	57	12	-4.75
-22	16	1	-4.72
//STUDYID	Riccitelli 2011f
//URL
//Title
//CORRECTED
//MNI
//DESCRIPTION	Coordinates in text
//STRUCTURAL
//NO_FLIPX
//CENSOR=
//COVARIATE=	38
//NOT_GIVEN
//CONTRASTID
//CONDITIONID	RRMS+fatigue
//
//CONTROLS=	14
//SUBJECTS=	10
-5	-46	30	-1
-38	-4	36	-1
-33	9	52	-1
-14	20	46	-1
-27	-30	55	-1
9	-33	4	-1
-26	21	51	-1
//STUDYID	Riccitelli 2011nf
//URL
//Title
//CORRECTED
//MNI
//DESCRIPTION	Coordinates in text
//STRUCTURAL
//NO_FLIPX
//CENSOR=
//COVARIATE=	38.6
//NOT_GIVEN
//CONTRASTID
//CONDITIONID	RRMS-fatigue
//
//CONTROLS=	14
//SUBJECTS=	14
-5	-46	30	-1
-14	20	46	-1
-38	-4	36	-1
9	-33	4	-1
-33	9	52	-1
//STUDYID	Sanchis-Segura 2016m
//URL
//Title	Increased regional gray matter atrophy and enhanced functional connectivity in male multiple sclerosis patients
//CORRECTED
//MNI
//DESCRIPTION	Supplement Table 1
//STRUCTURAL
//NO_FLIPX
//CENSOR=
//COVARIATE=	38.68
//TDOF=	55
//CONTRASTID	MSmale v HCmale
//CONDITIONID	RRMS male
//
//CONTROLS=	35
//SUBJECTS=	22
-6	-25	10	-5.1
6	-12	15	-5.76
-15	-55	10	-5.24
-6	-55	15	-4.93
-7	-72	-10	-5.35
-12	-72	-13	-4.95
//STUDYID	Sanchis-Segura 2016f
//URL
//Title	Increased regional gray matter atrophy and enhanced functional connectivity in male multiple sclerosis patients
//CORRECTED
//MNI
//DESCRIPTION	Supplement Table 1
//STRUCTURAL
//NO_FLIPX
//CENSOR=
//COVARIATE=	40.85
//TDOF=	60
//CONTRASTID	MSfemale v HCfemale
//CONDITIONID	RRMS female
//
//CONTROLS=	28
//SUBJECTS=	34
-7	-25	10	-6.01
4	-7	12	-5.41
-3	-66	16	-5.51
-10	-72	31	-5.37
//STUDYID	Sepulcre 2006
//URL
//Title	Regional gray matter atrophy in early primary progressive multiple sclerosis - A voxel-based morphometry study
//UNCORRECTED
//TAL
//DESCRIPTION	Coordinates in Text; only significant before FWE
//STRUCTURAL
//NO_FLIPX
//CENSOR=	3.09
//COVARIATE=	43.71
//ZSCORE
//CONTRASTID
//CONDITIONID	PPMS
//
//CONTROLS=	15
//SUBJECTS=	31
-6	-8	1	-3.5
//STUDYID	Spano 2010
//URL
//Title	Multiparametric MR investigation of the motor pyramidal system in patients with 'truly benign' multiple sclerosis
//CORRECTED
//MNI
//DESCRIPTION	Table 1. Distribution of regional grey matter reduction in patients with benign multiple sclerosis
//STRUCTURAL
//NO_FLIPX
//CENSOR=
//COVARIATE=	44.5
//TDOF=	28
//CONTRASTID
//CONDITIONID	BMS
//
//CONTROLS=	20
//SUBJECTS=	10
-6	-32	-4	-7.55
4	-28	6	-7.01
46	24	40	-6.07
22	-2	-6	-5.95
-44	18	40	-5.85
-4	-22	32	-5.69
-42	12	-10	-5.67
58	-4	44	-5.57
-48	-10	52	-5.22
-24	30	44	-4.97
-24	42	34	-4.81
-36	40	36	-4.49
//STUDYID	Tavazzi 2015
//URL
//Title	Grey matter damage in progressive multiple sclerosis versus amyotrophic lateral sclerosis: a voxel-based morphometry MRI study
//CORRECTED
//MNI
//DESCRIPTION	Table 2 Clusters of significant GM differences between subjects� groups at VBM analysis
//STRUCTURAL
//NO_FLIPX
//CENSOR=
//COVARIATE=	46.9
//NOT_GIVEN
//CONTRASTID
//CONDITIONID	PPMS
//
//CONTROLS=	31
//SUBJECTS=	18
18	-18	-26	-1
22	-18	-2	-1
-10	-18	-2	-1
-34	4	6	-1
-24	16	-2	-1
48	2	18	-1
32	-10	14	-1
48	12	20	-1
-58	-28	14	-1
-52	-30	20	-1
-56	-24	28	-1
-60	-20	28	-1
-8	-44	16	-1
10	-36	26	-1
62	-6	2	-1
-22	30	34	-1
0	40	22	-1
//STUDYID	van de Pavert 2015PP
//URL
//Title	DIR-visible grey matter lesions and atrophy in multiple sclerosis: partners in crime?
//CORRECTED
//MNI
//DESCRIPTION	supplement
//STRUCTURAL
//NO_FLIPX
//CENSOR=
//COVARIATE=	52.5
//TDOF=	53
//CONTRASTID
//CONDITIONID	PPMS
//
//CONTROLS=	30
//SUBJECTS=	25
-13	-34	2	-5.82
-13	-33	0	-5.77
-52	-13	31	-5.45
-33	-10	-1	-5.49
-15	-29	2	-6.37
15	-27	5	-5.75
-60	-28	14	-5.78
//STUDYID	van de Pavert 2015RR
//URL
//Title	DIR-visible grey matter lesions and atrophy in multiple sclerosis: partners in crime?
//CORRECTED
//MNI
//DESCRIPTION	supplement
//STRUCTURAL
//NO_FLIPX
//CENSOR=
//COVARIATE=	42.5
//TDOF=	58
//CONTRASTID
//CONDITIONID	RRMS
//
//CONTROLS=	30
//SUBJECTS=	30
13	6	20	-5.58
-10	-26	6	-7.37
10	-22	9	-6.59
//STUDYID	van de Pavert 2015SP
//URL
//Title	DIR-visible grey matter lesions and atrophy in multiple sclerosis: partners in crime?
//CORRECTED
//MNI
//DESCRIPTION	supplement
//STRUCTURAL
//NO_FLIPX
//CENSOR=
//COVARIATE=	52.8
//TDOF=	53
//CONTRASTID
//CONDITIONID	SPMS
//
//CONTROLS=	30
//SUBJECTS=	25
29	-9	-10	-6.06
31	-7	-10	-6.3
31	-97	-4	-5.36
14	8	19	-5.29
-26	6	-5	-6.55
33	-6	-6	-7.04
-25	2	-3	-6.35
30	-9	-5	-6.53
-14	-25	5	-8.99
14	-25	5	-8.04
//STUDYID	Zhang 2017
//URL
//Title	Contribution of Gray and White Matter Abnormalities to Cognitive Impairment in Multiple Sclerosis
//CORRECTED
//MNI
//DESCRIPTION	Table 2. The decreased volumes of gray matter (GM) in MS patients compared to HCs (pFWE correction < 0.05)
//STRUCTURAL
//NO_FLIPX
//CENSOR=
//COVARIATE=	38.26
//TDOF=	66
//CONTRASTID
//CONDITIONID	RRMS
//
//CONTROLS=	29
//SUBJECTS=	39
45	-9	12	-5.36
22	15	-24	-5.56
43	18	39	-5.68
-7	-15	43	-5.52
//STUDYID	Doche 2017
//URL
//Title	Hypoperfusion of the thalamus is associated with disability in RRMS
//CORRECTED
//MNI
//DESCRIPTION	Table 1 Regions showing significant GM atrophy in patients compared to controls
//STRUCTURAL
//NO_FLIPX
//CENSOR=
//COVARIATE=	34.2
//TDOF=	37
//CONTRASTID
//CONDITIONID	RRMS
//
//CONTROLS=	16
//SUBJECTS=	23
11	54	-3	-5.45
3	36	-16	-4.25
27	58	-8	-4.17
20	27	-19	-3.79
-8	46	-9	-4.75
-5	37	-14	-4.14
-11	52	0	-3.65
9	38	-6	-3.37
-8	27	21	-4.15
12	31	-19	-3.25
-9	43	-20	-3.35
-27	19	-9	-4.34
-45	-14	15	-4.14
-53	-4	7	-3.73
-50	-23	7	-2.98
41	-15	18	-3.62
52	-21	15	-4.64
3	3	1	-3.19
-14	3	17	-3.04
-12	7	16	-3.04
//STUDYID	Weygandt 2017
//URL
//Title	Brain activity, regional gray matter loss, and decision making in MS
//CORRECTED
//MNI
//DESCRIPTION	Table 2. Results for MRI group analyses in the anatomical standard space of the Montreal Neurological Institute (MNI) brain
//FMRI
//NO_FLIPX
//CENSOR=
//COVARIATE=	49.8
//TDOF=	37
//CONTRASTID
//CONDITIONID	HI-LB MS
//
//CONTROLS=	21
//SUBJECTS=	18
14	-32	10	-6.52
16	-30	-4	-6.19
-14	-32	10	-6.11
14	-6	20	-5.48
-44	18	0	-5.44
40	-16	10	-5.07
14	4	18	-5.04
