## Supplementary material for "Gray Matter alterations in MS and CIS: a Coordinate based Meta-analysis and regression": Clinical characteristics of participants

### Sheet: Sheet1
STUDY	CONTROLS					PATIENTS						CLINICAL CHARACTERISTICS OF PARTICIPANTS
	n	MEAN AGE	SD/RANGE	FEMALES		SUBTYPE	n	MEAN AGE	SD/RANGE	FEMALES			DISEASE DURATION (y)	SD/RANGE	MSFC	EDSS	SD/RANGE	PASAT 3'	SD/RANGE	education	SD/RANGE	BPF (mm3)	SD/RANGE
AUDOIN 2006	10	37	31-52	4		EARLY RRMS	21	36	27-55	16		AUDOIN 2006	2.15	1.2-3.8	-0.348	1	0-3	-	-	-	-	-	-
AUDOIN 2010	37	28	8	-		CIS	62	29	20-46	-		AUDOIN 2010	0.33	0-0.5		1	0-3.5	40	10	13	3	0.831	0.043
BALTRUSCHAT 2015	15	30.47	5.91	7		RRMS	17	32.82	6.41	11		BALTRUSCHAT 2015	4.53	3.5	-	2.24	1.09	48.12	6.94	12	2.72	0.84	0.023
BISECCO 2017	52	37.3	13.1	33		RRMS	125	36.8	10.7	82		BISECCO 2017	9.6	8.7	-	2	0-6	-	-	12.9	3.7	-	-
BODINI 2009	23	35.1	7.9	12		EARLY PPMS	36	44.8	11.13	15		BODINI 2009	3.3	0.9	-	4.5	1.5-7	47.65	11.24	-	-	-	-
BONAVITA 2011	18	39	10	10		RRMS	36	CI- 40.9	8.7	11		BONAVITA 2011	11.86	7.08	-	2.8	1.1	-	-	12.5	3.9	0.82	0.03
	-	-	-	-				CP- 40.5	6.9	10			10.91	4.67	-	2.6	1.7	-	-	12.3	3.6	0.83	0.03
CECCARELLI 2008	21	40.9	24-62	14		CIS	28	30.7	21-43	15		CECCARELLI 2008	0	0	-	0	0-1	-	-	-	-	-	-
CECCARELLI 2007BMS	20	36.8	6.8	13		BMS	19	41.5	5.6	15		CECCARELLI 2007BMS	20	15-30	-	2	1.0-3.0	-	-	-	-	-	-
CECCARELLI 2007RRMS	-	-	-	-		RRMS	15	33.3	7.8	12		CECCARELLI 2007RRMS	6	2.0-10.0	-	1.5	1.0-3.5	-	-	-	-	-	-
CECCARELLI 2009	17	51.3	26-68	11			18	49.6	38-73	10		CECCARELLI 2009	10.7	4.0-21.0	-	5.5	3.0-7.0	-	-	-	-	-	-
CERASA 2013	20	36.9	5.8	14		RRMSnc	14	38.6	8.5	11		CERASA 2013	8.8	4.4	-	2	1.5-4.5	-	-	13	5.0-17.0	-	-
CERASA 2013A	-	-	-	-		RRMSc	12	38.9	8.7	10		CERASA 2013A	12.1	8.7	-	2.5	1.0-4.0	-	-	13	5.0-17.0	-	-
DEBERNARD 2014	25	35.2	10.3	17		EARLY RRMS	25	37.2	8.6	22		DEBERNARD 2014	2.4	1.5	0.4 (0.6)	1.5	0-4.5	0.16	0.99	13.5	2.7	-	-
ESHAGHI 2014	19	37.6	34.4, 41.9	9		PPMS	36	42.8	39.4, 46.6	12		ESHAGHI 2014	3.3	2.9,3.6	-1.2 (-0.7,-1.6)	4	1.5,7	-	-	-	-	-	-
GALLO 2012	15	36.3	20-53	10		RRMS	30	35.9	19-51	20		GALLO 2012	9.2	3.0-22	-	2.1	1.0-5.5	-	-	-	-	-	-
GOBBI 2014	90	39.7	13.7	51		MIXED_MS	123	41.7	10.3	71		GOBBI 2014	12.6	1.0-44	-	2	0-7.0	36.6	1.0-59	-	-	-	-
GOMEZ 2013F	18	31.06	5.67	8		RRMS_fatigue	32	37.72	5.9	21		GOMEZ 2013F	7.44	5.15	-	3.2	1.68	-	-	-	-	-	-
GOMEZ 2013NF	18	-	-	-		RRMS_nonfatigue	28	34.96	5.87	18		GOMEZ 2013NF	5.14	3.69	-	1.96	1.2	-	-	-	-	-	-
HENRY 2008	49	38	11	34		CIS	41	37	10	29		HENRY 2008	0.3	0.25	1.9(1.7)	1.1	0.8	-2.1	2.3	-	-	n GMV = 940(52)	-
KHALEELI 2007	23	35.1	23-56	12		EARLY PPMS	46	43.5	19-65	19		KHALEELI 2007	3.3	2.0-5.0	-	4.5	1.5-7	-	-	-	-	-	-
LIN AIYU 2013	11	39.5	13.2	7		RRMS	11	38.5	12.2	7		LIN AIYU 2013	30.5	11.1	-	3.4	2.3	-	-	12.3	4.7	-	-
													DISEASE DURATION (y)	SD/RANGE	MSFC	EDSS	SD/RANGE	PASAT 3'	SD/RANGE	education	SD/RANGE	BPF (mm3)	SD/RANGE
MESAROS 2008BMS	21	45.7	25-66	11		BMS	60	46.2	35-63	37		MESAROS 2008BMS	22.7	15-40	-	1.5	0-3.0	-	-	-	-	-	-
MESAROS 2008SPMS	21	45.7	25-66	-		SPMS	35	46.5	30-63	25		MESAROS 2008SPMS	16.2	7.0-27	-	6	4.0-7.0	-	-	-	-	-	-
MORGEN 2006	19	31.7	7.5	-		RRMS	19	33.05	8.26	-		MORGEN 2006	1.66	1.43	-	1	0-3.5	31	22-56	15 (college level)		-	-
MUHLAU 2013	49	36.4	13	33		CIS or RRMS	249	36.8	10.7	62		MUHLAU 2013	-	-
MORGE low PASAT	19	31.7	7.5	-		RRMS	10	36.7	8.05	-		MORGE low PASAT	2.02	1.78	-	2	0-3.5	27	22-31	15 (college level)		-	-
PARISI 2014CMS	9	54.4	12.1	6		CMS	9	50.2	11	7		PARISI 2014CMS	14	4-20	-	3	1.5-6	-	-	10.6	2.9	765 ml	31 ml
PARISI 2014CORTMS	9		-	-		CORT-MS	9	48.9	9.9	7		PARISI 2014CORTMS	8	2-31	-	4	1.0-6.0	-	-	8.4	3.2	655 ml	110 ml
PRINSTER 2006	34	43.2	13.2	15		RRMS	51	38.6	7.5	36		PRINSTER 2006	13.1	6.4	-	2.6	1.5-4.5	-	-	-	-	-	-
PRAKASH 2010	15	45.8	1.8	15		RRMS	21	44.2	1.9	21		PRAKASH 2010	7.3	0.1	-	2.2	0-6	43	2.3	15.6	0.4	-	-
RICCITELLI 2012	88	39.7	18-65	51		RRMS	78	40.2	20-63	55		RICCITELLI 2012	10	1-28	-	1.5	1-4.5	-	-	-	-	-	-
RICCITELLI 2011F	14	38.7	8.4	8		RRMS Fatigue	10	38	7.7	6		RICCITELLI 2011F	8.2	6.2		1.5	1.5-2.0	-	-	-	-	-	-
RICCITELLI 2011NF	14	-	-	-		RRMS nonfatigue	14	38.6	8.5	8		RICCITELLI 2011NF	10.6	6.6	-	1.5	0-1.5	-	-	-	-	-	-
SANCHIS-SEGURA 2016M	35	25.54	5.35	-		RRMS male	22	38.68	8.72	-		SANCHIS-SEGURA 2016M	6.45	5.53		2.5	0-6.5	35.23	20.01	5	1-6	0.83	0.33
SANCHIS-SEGURA 2016F	28	27.96	7.85	-		RRMS female	34	40.85	10.18	-		SANCHIS-SEGURA 2016F	8.82	7.47		2.38	0-6.5	33.35	23.04	4	1-6	0.83	0.27
SEPULCRE 2006	15	43.2	10.9	6		PPMS	31	43.7	9.87	13		SEPULCRE 2006	3	2-5	-0.26(-6,16-0.79)	4.5	3.5-7	-0.002	-3.73-1.24	-	-	-	-
SPANO 2010	20	40.5	11.07	12		BMS	10	44.5	6.5	8		SPANO 2010	17.1	4.5	not for all pts	1.75	1-3	-	-	-	-	-	-
TAVAZZI 2015	31	47.9	14.5	20		PPMS	18	46.9	8.1	6		TAVAZZI 2015	12.4	7.73	-	6	3.0-8.0	-	-	-	-	-	-
VAN DE PAVERT 2015PP	30	37.8	11.8	18		PPMS	25	52.5	9.8	14		VAN DE PAVERT 2015PP	12	7.4	-0.62 (0.81)	6	0-6.5	-0.7	1.38	-	-	-	-
VAN DE PAVERT 2015RR	30	-	-	-		RRMS	30	42.5	9.6	20		VAN DE PAVERT 2015RR	11.5	10.5	-0.41 (0.76)	1.75	1.0-6.5	-0.69	1.32	-	-	-	-
VAN DE PAVERT 2015SP	30	-	-	-		SPMS	25	52.8	7.6	14		VAN DE PAVERT 2015SP	24	8.2	-0.77 (0.66)	6.5	4.5-8.5	-0.94	1.12	-	-	-	-
ZHANG 2017	29	37.79	10.29	17		RRMS	39	38.26	9.05	23		ZHANG 2017	7.69	5.96	-	2.24	1.58	CI n CP separate values		11.9	3.68	-	-
DOCHE 2017	16	37.1	10.2	12		RRMS	23	34.2	9.3	19		DOCHE 2017	4.5	4.6	-0.70 (1.04)	1.5	1.2	-	-	-	-	-	-
WEYGANDT 2017	21	49.1	11.7	13		HI-LB MS	18	49.8	7.7	10		WEYGANDT 2017	11.7	7.2	-	4	2.5-6.0	-	-	11	-	GM fraction=0.41	0.04
													DISEASE DURATION (y)	SD/RANGE	MSFC	EDSS	SD/RANGE	PASAT 3'	SD/RANGE	education	SD/RANGE	BPF (mm3)	SD/RANGE
