## Supplementary material for "Gray Matter alterations in MS and CIS: a Coordinate based Meta-analysis and regression": DMTs for each included study

### Sheet: Sheet1
DMTs for each included study		DMT	Steroids	notes
Weygandt 2017		****	NA	received stable DMT or no disease-modifying therapy for at least
				6 months
Doche 2017		10/23 DMT; *	no steroid treatment in last 3 months	* natalizumab (n = 4), fingolimod (n = 3),glatiramer acetate (n = 2) and interferon beta1a (n = 1)
Zhang 2017		NA	relapse-free for last 4 weeks
Van de Pavert 2015		Table 1-DMT	steroid-free for last 4 weeks
Van de Pavert 2015		Table 1-DMT	steroid-free for last 4 weeks
Van de Pavert 2015		Table 1-DMT	steroid-free for last 4 weeks
Tavazzi 2015		NA	steroid-free for 3 months
Spano 2010		NA	steroid and relapse-free for 3 months
Sepulcre 2006		NONE	1/31; 3 months before second scan
Sanchis-Segura 2016 f		NA	relapse free for the last 2 months
Sanchis-Segura 2016 m		NA	relapse free for the last 2 months
Riccitelli 2011 -fatigue		none	relapse free for the last 6 months
Riccitelli 2011 +fatigue		none	relapse free for the last 6 months
Riccitelli 2012		***	NA	***70 patients were on treatment with immunomodulatory (65 patients, interferon beta = 35; glatiramer acetate = 30) or immunosuppressive (five patients) drugs for at least 6 months
Prakash 2010		NA	NA
Prinster 2006		NA	brief courses (no timings)
Parisi 2014		Table 2- Therapy	steroid and relapse-free for the last 3 months
Parisi 2014		Table 2- Therapy	steroid and relapse-free for the last 3 months
Morgen 2006		before beginning such therapy or had decided against it	steroid and relapse free for last 1 month
Muhlau 2013		**	last clinical event in last 30 days then, steroids to hasten recovery	** intramuscular interferon beta-1a
Morgen 2006		before beginning such therapy or had decided against it	steroid and relapse free for last 1 month	(37), subcutaneous interferon beta-1b (23), subcutaneous interferon beta-1a (12), glatiramer acetate (16), natalizumab (18), azathioprine (1), intravenous
Mesaros 2008		TABLE 1- Ongoing treatment	steroid and relapse free for last 30 days	immunoglobulin (1).
Mesaros 2008		TABLE 1- Ongoing treatment	steroid and relapse free for last 30 days
Lin Aiyu 2013		2 patients received Rebif; 3/week; for 12-36 months in stable disease phase	steroid free for last 30 days
Khaleeli 2007		NA	NA
Henry 2008		untreated CIS patients
Gomez 2013		NA	steroid free for last 2 months
Gomez 2013		NA	steroid free for last 2 months
Gobbi 2014		(IFN/Copaxone/Fg/Tys/others) 77/123 (62%) (37/15/13/9/3)	steroid free for last 3 months
Gallo 2012		NA	NA
Eshaghi 2014		NA	NA
Debernard 2014		5/25 patients treatment with beta-interferon	no steroid treatment in last 3 months
Cerasa 2013		NA	NA
Cerasa 2013		NA	NA
Ceccarelli 2009		NA	NA
Ceccarelli 2007		available interferon-beta formulation at time of study	steroid+relapse-free for at least 1 months before study entry
Ceccarelli 2007		available interferon-beta formulation at time of study	steroid+relapse-free for at least 1 months before study entry
Ceccarelli 2008		NA	steroid+relapse-free for at least 6 months
Bodini 2009		NA	NA
Bisecco 2017		NA	not taken in the month prior to imaging
Baltruschat 2015		NA	NA
Audoin 2010		CIS	NA
Audoin 2006		NA	not taken in the month prior to imaging
